# Strength in numbers: Large-scale integration of single-cell transcriptomic data reveals rare, transient muscle progenitor cell states in muscle regeneration

**DOI:** 10.1101/2020.12.01.407460

**Authors:** David W. McKellar, Lauren D. Walter, Leo T. Song, Madhav Mantri, Michael F.Z. Wang, Iwijn De Vlaminck, Benjamin D. Cosgrove

## Abstract

Skeletal muscle repair is driven by the coordinated self-renewal and fusion of myogenic stem and progenitor cells. Single-cell gene expression analyses of myogenesis have been hampered by the poor sampling of rare and transient cell states that are critical for muscle repair, and do not provide spatial information that is needed to understand the context in which myogenic differentiation occurs. Here, we demonstrate how large-scale integration of new and public single-cell and spatial transcriptomic data can overcome these limitations. We created a large-scale single-cell transcriptomic dataset of mouse skeletal muscle by integration, consensus annotation, and analysis of 23 newly collected scRNAseq datasets and 79 public single-cell (scRNAseq) and single-nucleus (snRNAseq) RNA-sequencing datasets. The resulting compendium includes nearly 350,000 cells and spans a wide range of ages, injury, and repair conditions. Combined, these data enabled identification of the predominant cell types in skeletal muscle with robust, consensus gene expression profiles, and resolved cell subtypes, including endothelial subtypes distinguished by vessel-type of origin, fibro/adipogenic progenitors marked by stem potential, and many distinct immune populations. The representation of different experimental conditions and the depth of transcriptome coverage enabled robust profiling of sparsely expressed genes. We built a densely sampled transcriptomic model of myogenesis, from stem-cell quiescence to myofiber maturation and identified rare, short-lived transitional states of progenitor commitment and fusion that are poorly represented in individual datasets. We performed spatial RNA sequencing of mouse muscle at three time points after injury and used the integrated dataset as a reference to achieve a high-resolution, local deconvolution of cell subtypes. This analysis identified the temporal variation in the colocalization of immune cell subtype interactions with myogenic progenitors during injury recovery. We provide a public web tool to enable interactive exploration and visualization of this rich single-cell transcriptomic resource. Our work supports the utility of large-scale integration of single-cell transcriptomic data as a tool for biological discovery.
