## Supplemental File 1 for "Strength in numbers: Large-scale integration of single-cell transcriptomic data reveals rare, transient muscle progenitor cell states in muscle regeneration"

source	source.label	sample	chemistry	injury	injury.days	injury.agent	age	age.months	is.FACS	is.whole.muscle	material	type	tissue	mouse.strain	sex	mice.per.sample	SRR.accession	Sequencing.Instrument	Estimated.Number.of.Cells	Mean.Reads.per.Cell	Median.Genes.per.Cell	Number.of.Reads	Valid.Barcodes	Sequencing.Saturation	Q30.Bases.in.Barcode	Q30.Bases.in.RNA.Read	Q30.Bases.in.UMI	Reads.Mapped.to.Genome	Reads.Mapped.Confidently.to.Genome	Reads.Mapped.Confidently.to.Intergenic.Regions	Reads.Mapped.Confidently.to.Intronic.Regions	Reads.Mapped.Confidently.to.Exonic.Regions	Reads.Mapped.Confidently.to.Transcriptome	Reads.Mapped.Antisense.to.Gene	Fraction.Reads.in.Cells	Total.Genes.Detected	Median.UMI.Counts.per.Cell	soupx.rho
Giordani et al, Molc Cell, 2019	Giordani 2019	Uninjured_WT_1	10x Genomics v2	D0	0	NA	2mo	2	FALSE	TRUE	cells	Diss. (Whole Muscle)	Hindlimb Muscles	C57BL/6JN	M	1	SRR8352705	NextSeq 500	6896	74579	1003	514303302	97.3	86	93.5	45.4	91.9	60.3	57.9	3.4	14.7	39.8	37.4	0.9	93.6	18480	2369	0.023
Giordani et al, Molc Cell, 2019	Giordani 2019	Uninjured_WT_2	10x Genomics v2	D0	0	NA	2mo	2	FALSE	TRUE	cells	Diss. (Whole Muscle)	Hindlimb Muscles	C57BL/6JN	M	1	SRR8352706	NextSeq 500	6832	72348	NA	494287765	96.4	91.9	92.5	56.8	91.3	79.4	76.4	4.5	19.1	52.9	50.1	1.2	91.6	18222	1798	0.054
Dell'Orso et al, Development, 2019	Dell'Orso 2019	total_muscle_wt_rep1	10x Genomics v2	D0	0	NA	3mo	3	FALSE	TRUE	cells	Diss. (Whole Muscle)	Tibialis Anterior	C57BL/6JN	F	1	SRR8602275	HiSeq 3000	2294	157487	1103	361275794	98.1	95.3	97.3	78.7	97	93.9	89.7	4.6	20.2	64.8	62.1	1.2	91.3	17671	2749	0.011
Dell'Orso et al, Development, 2019	Dell'Orso 2019	total_muscle_wt_rep2	10x Genomics v2	D0	0	NA	3mo	3	FALSE	TRUE	cells	Diss. (Whole Muscle)	Tibialis Anterior	C57BL/6JN	F	1	SRR8602276	HiSeq 3000	2868	132951	1101	381305415	98.1	94.4	97.8	78.4	97.5	93.8	89.9	4.8	20.4	64.7	61.8	1.2	91.6	18105	2788	0.013
Dell'Orso et al, Development, 2019	Dell'Orso 2019	homeostatic_MuSCs_rep1	10x Genomics v2	D0	0	NA	3mo	3	TRUE	FALSE	cells	FACS (MuSCs)	Tibialis Anterior	C57BL/6JN	M	1	SRR8602277	HiSeq 3000	1738	222371	NA	386480806	97.8	96.5	98	79.3	98	91.4	87.3	4.9	25.6	56.8	53.7	1.6	79.9	14629	2134	NA
Dell'Orso et al, Development, 2019	Dell'Orso 2019	homeostatic_MuSCs_rep2	10x Genomics v2	D0	0	NA	3mo	3	TRUE	FALSE	cells	FACS (MuSCs)	Tibialis Anterior	C57BL/6JN	M	1	SRR8602278	HiSeq 3000	1589	239088	NA	379911198	97.8	96.9	98.1	80.6	97.9	93.1	89.3	4.8	26.3	58.2	55	1.6	78.9	14326	2100	NA
Dell'Orso et al, Development, 2019	Dell'Orso 2019	inj_60h_MuSCs_rep1	10x Genomics v2	D2.5	2.5	notexin	3mo	3	TRUE	FALSE	cells	FACS (MuSCs)	Tibialis Anterior	C57BL/6JN	F	1	SRR8602279	HiSeq 3000	1368	315058	1904	430999987	98	95.2	98.9	79.2	99	90.5	80.5	4.4	7.6	68.4	64	2.8	92.1	14908	6596	0.069
Dell'Orso et al, Development, 2019	Dell'Orso 2019	inj_60h_MuSCs_rep2	10x Genomics v2	D2.5	2.5	notexin	3mo	3	TRUE	FALSE	cells	FACS (MuSCs)	Tibialis Anterior	C57BL/6JN	F	1	SRR8602280	HiSeq 3000	2360	191799	1109	452646301	97.9	96.4	98.9	80.2	99	90.8	81.1	4.3	8.4	68.4	63.3	3.6	92.7	14669	2819	0.059
Tabula Muris, Nature, 2018	Tabula Muris 2018	10X_P7_14	10x Genomics v2	D0	0	NA	4mo	4	FALSE	TRUE	cells	Diss. (Whole Muscle)	Tibialis Anterior	C57BL/6JN	F	1	SRR6835866	NovaSeq 6000	2513	107250	1333	269519806	97.9	90.8	95.2	87.2	97	92.7	88.4	4.4	16.7	67.2	64.6	1.1	94	17952	3999	0.026
Tabula Muris, Nature, 2018	Tabula Muris 2018	10X_P7_15	10x Genomics v2	D0	0	NA	4mo	4	FALSE	TRUE	cells	Diss. (Whole Muscle)	Tibialis Anterior	C57BL/6JN	F	1	SRR6835867	NovaSeq 6000	2630	80607	1349	211996837	97.9	88.7	94.8	87.1	96.8	92.8	88.5	4.4	16.6	67.5	64.9	1.1	93.7	17869	3834	0.024
De Micheli et al, Cell Reports, 2020	De Micheli 2020a	D0_A	10x Genomics v2	D0	0	NA	7mo	7	FALSE	TRUE	cells	Diss. (Whole Muscle)	Tibialis Anterior	C57BL/6J	F	1	SRR10870296	NextSeq 500	3630	63002	NA	228700456	98.2	88.5	96.2	75.2	95.8	86.2	79.8	3.7	9.3	66.9	65.2	0.8	61.9	17950	1803	0.042
De Micheli et al, Cell Reports, 2020	De Micheli 2020a	D0_B	10x Genomics v2	D0	0	NA	7mo	7	FALSE	TRUE	cells	Diss. (Whole Muscle)	Tibialis Anterior	C57BL/6J	F	1	SRR10870297	NextSeq 500	5685	45167	NA	256778531	98.2	85.9	96.5	78.1	96.1	89.3	82.9	3.3	8.5	71	69.3	0.9	59.2	18250	1746	0.061
De Micheli et al, Cell Reports, 2020	De Micheli 2020a	D2_C	10x Genomics v2	D2	2	notexin	7mo	7	FALSE	TRUE	cells	Diss. (Whole Muscle)	Tibialis Anterior	C57BL/6J	F	1	SRR10870299	NextSeq 500	5946	24063	1757	143080183	98.2	50.2	96.7	68.4	96.4	83.2	73.8	3	7.7	63.1	60.6	0.9	94	18578	5261	0.026
De Micheli et al, Cell Reports, 2020	De Micheli 2020a	D2_D	10x Genomics v2	D2	2	notexin	4mo	4	FALSE	TRUE	cells	Diss. (Whole Muscle)	Tibialis Anterior	C57BL/6J	F	1	SRR10870300	NextSeq 500	3182	76402	1879	243114255	98	79.3	94.8	78.1	93.1	82.4	72.1	2.9	8.4	60.7	58.3	0.9	92.9	17787	6033	0.014
De Micheli et al, unpublished	De Micheli 2020b	D2_Ev3	10x Genomics v3	D2	2	notexin	4mo	4	FALSE	TRUE	cells	Diss. (Whole Muscle)	Tibialis Anterior	C57BL/6J	M	1	SRR12820638	NextSeq 500	4836	43136	2096	208607334	97.7	51	95.7	85.2	95	82.5	76.9	8.5	10.7	57.7	56.1	0.9	74.4	18604	5688	0.029
De Micheli et al, Cell Reports, 2020	De Micheli 2020a	D5_A	10x Genomics v2	D5	5	notexin	4mo	4	FALSE	TRUE	cells	Diss. (Whole Muscle)	Tibialis Anterior	C57BL/6J	M	1	SRR10870301	NextSeq 500	6269	57448	2270	360147131	98.1	68.2	95.6	67.7	95.2	83.7	75.3	3.4	9.4	62.5	60.4	0.8	94.9	20070	7823	0.039
De Micheli et al, Cell Reports, 2020	De Micheli 2020a	D5_B	10x Genomics v2	D5	5	notexin	4mo	4	FALSE	TRUE	cells	Diss. (Whole Muscle)	Tibialis Anterior	C57BL/6J	F	1	SRR10870302	NextSeq 500	7370	29057	2170	214150304	98.1	45.9	96.7	61.1	96.7	81.6	73.3	3.8	9.8	59.7	57.6	0.8	94.9	20068	7025	0.033
De Micheli et al, Cell Reports, 2020	De Micheli 2020a	D5_C	10x Genomics v2	D5	5	notexin	4mo	4	FALSE	TRUE	cells	Diss. (Whole Muscle)	Tibialis Anterior	C57BL/6J	M	1	SRR10870303	NextSeq 500	7257	30180	1926	219020687	98.1	54.2	96.3	67.2	96.1	83.5	75.1	3.6	9.7	61.7	59.6	0.8	94.3	19920	5889	0.033
De Micheli et al, Cell Reports, 2020	De Micheli 2020a	D7_C	10x Genomics v2	D7	7	notexin	4mo	4	FALSE	TRUE	cells	Diss. (Whole Muscle)	Tibialis Anterior	C57BL/6J	F	1	SRR10870304	NextSeq 500	6542	30467	1236	199316776	98.2	73.7	96.8	61.6	96.8	81.9	75	4.5	11.2	59.2	57.3	1	81.7	19189	2644	0.03
De Micheli et al, Cell Reports, 2020	De Micheli 2020a	D7_D	10x Genomics v2	D7	7	notexin	4mo	4	FALSE	TRUE	cells	Diss. (Whole Muscle)	Tibialis Anterior	C57BL/6J	F	1	SRR10870305	NextSeq 500	5307	47153	1572	250241224	98	73.8	94.7	78.8	93.1	82.5	72.9	3.5	10.9	58.5	56.6	0.9	88.7	19530	4286	0.015
De Micheli et al, unpublished	De Micheli 2020b	D7_Ev3	10x Genomics v3	D7	7	notexin	7mo	7	FALSE	TRUE	cells	Diss. (Whole Muscle)	Tibialis Anterior	C57BL/6J	M	1	SRR12820639	NextSeq 500	4889	41971	1686	205196263	97.3	58.6	97	88.9	96.2	80.1	74.5	8.6	13	52.9	51.2	0.9	78.7	19801	4390	0.026
De Micheli et al, Cell Reports, 2020	De Micheli 2020a	D0_FACS_01	10x Genomics v2	D0	0	notexin	4mo	4	TRUE	TRUE	cells	FACS (Whole Muscle)	Tibialis Anterior	C57BL/6J	F	1	SRR10870267	NextSeq 500	6678	20358	1127	135955654	98.2	72	95.7	68.4	95.4	83.1	75.3	3.7	10	61.6	59.7	0.9	88	18386	2312	0.022
De Micheli et al, Cell Reports, 2020	De Micheli 2020a	D0_FACS_02	10x Genomics v2	D0	0	notexin	4mo	4	TRUE	TRUE	cells	FACS (Whole Muscle)	Tibialis Anterior	C57BL/6J	F	1	SRR10870268	NextSeq 500	6977	47813	1197	333593961	98.4	87.2	96.9	86.1	96.1	88	79.8	3.8	10.6	65.5	63.5	0.9	88.7	18747	2564	0.028
De Micheli et al, Cell Reports, 2020	De Micheli 2020a	D2_FACS	10x Genomics v2	D2	2	notexin	7mo	7	TRUE	TRUE	cells	FACS (Whole Muscle)	Tibialis Anterior	C57BL/6J	F	1	SRR10870269	NextSeq 500	7338	62614	1876	459462592	98.2	76.4	96.6	77.4	96.3	87	77.4	2.6	6.8	68	65.5	0.8	93.3	19414	6324	0.039
De Micheli et al, Cell Reports, 2020	De Micheli 2020a	D5_FACS	10x Genomics v2	D5	5	notexin	4mo	4	TRUE	TRUE	cells	FACS (Whole Muscle)	Tibialis Anterior	C57BL/6J	F	1	SRR10870270	NextSeq 500	3054	85792	NA	262009279	98.2	93.5	96.9	76.8	96.5	80	71	3.3	8.6	59.2	57.6	0.7	79.5	17335	1417	0.041
De Micheli et al, Cell Reports, 2020	De Micheli 2020a	D7_FACS	10x Genomics v2	D7	7	notexin	4mo	4	TRUE	TRUE	cells	FACS (Whole Muscle)	Tibialis Anterior	C57BL/6J	M	1	SRR10870271	NextSeq 500	8995	23499	1405	211374617	98.2	62.4	96.7	76.9	96.4	86.5	78.4	3.4	9.6	65.3	63.3	0.9	91.1	19510	3701	0.041
Walter et al, unpublished	Walter 2020	Old_D0_A	10x Genomics v3	D0	0	NA	20mo	20	FALSE	TRUE	cells	Diss. (Whole Muscle)	Tibialis Anterior	C57BL/6J	F	1		NextSeq 500	5566	37052	NA	206233277	97.7	64.9	95.5	86.2	94.8	86.7	82.7	2.7	6.5	73.5	72	0.9	44.7	18731	2723	0.014
Walter et al, unpublished	Walter 2020	Old_D0_B	10x Genomics v3	D0	0	NA	20mo	20	FALSE	TRUE	cells	Diss. (Whole Muscle)	Tibialis Anterior	C57BL/6J	F	1		NextSeq 500	13489	15835	NA	213603503	98.1	47.4	95.6	84.7	93.8	93.5	88.5	2.2	6.2	80.1	78.6	1	49.1	19163	2404	0.046
Walter et al, unpublished	Walter 2020	Old_D0_C	10x Genomics v3	D0	0	NA	20mo	20	FALSE	TRUE	cells	Diss. (Whole Muscle)	Tibialis Anterior	C57BL/6J	F	1		NextSeq 500	11380	21216	NA	241443986	97.8	58.1	96.7	88.4	96.1	87.1	81.2	4	11.9	65.3	63.6	1.1	56.3	19924	2102	0.026
Walter et al, unpublished	Walter 2020	Old_D0_D	10x Genomics v3	D0	0	NA	20mo	20	FALSE	TRUE	cells	Diss. (Whole Muscle)	Tibialis Anterior	C57BL/6J	F	1		NextSeq 500	1967	117596	NA	231312136	97.7	87.4	96.6	87.9	95.8	90	83.7	3.3	9.7	70.7	69	1.1	44.2	17909	2860	0.027
Walter et al, unpublished	Walter 2020	Old_D1_A	10x Genomics v3	D1	1	notexin	20mo	20	FALSE	TRUE	cells	Diss. (Whole Muscle)	Tibialis Anterior	C57BL/6J	F	1		NextSeq 500	3499	62181	2210	217571492	97.8	67	96.1	87.2	95	87.3	80.9	4	13.9	63	61	1	79	19074	7065	0.023
Walter et al, unpublished	Walter 2020	Old_D1_B	10x Genomics v3	D1	1	notexin	20mo	20	FALSE	TRUE	cells	Diss. (Whole Muscle)	Tibialis Anterior	C57BL/6J	F	1		NextSeq 500	2205	106900	NA	235715851	98	83	96.1	87.6	95.1	86.7	81.5	2.8	8.5	70.2	68.6	0.9	47.7	18178	2909	0.024
Walter et al, unpublished	Walter 2020	Old_D2_A	10x Genomics v3	D2	2	notexin	20mo	20	FALSE	TRUE	cells	Diss. (Whole Muscle)	Tibialis Anterior	C57BL/6J	F	1		NextSeq 500	13845	15035	1554	208162289	97.7	28.1	95	83.3	93.5	86.2	79.7	4.9	17.5	57.3	55.3	0.9	93.1	20624	3798	0.035
Walter et al, unpublished	Walter 2020	Old_D2_B	10x Genomics v3	D2	2	notexin	20mo	20	FALSE	TRUE	cells	Diss. (Whole Muscle)	Tibialis Anterior	C57BL/6J	F	1		NextSeq 500	5786	34812	2395	201426817	97.2	44.9	95.2	83.2	93.4	86.6	79.7	5	15.3	59.3	57.2	0.9	90.6	20176	7347	0.028
Walter et al, unpublished	Walter 2020	Old_D2_C	10x Genomics v3	D2	2	notexin	20mo	20	FALSE	TRUE	cells	Diss. (Whole Muscle)	Tibialis Anterior	C57BL/6J	F	1		NextSeq 500	4293	57751	2151	247925961	97.2	60.4	95.5	87.1	94.2	83.8	77.5	4.6	15.1	57.8	55.7	1.1	76.5	20225	6353	0.017
Walter et al, unpublished	Walter 2020	Old_D3_5_A	10x Genomics v3	D3.5	3.5	notexin	20mo	20	FALSE	TRUE	cells	Diss. (Whole Muscle)	Tibialis Anterior	C57BL/6J	F	1		NextSeq 500	4259	55808	3332	237688454	97.7	45.9	96	87	94.9	86.2	79.4	4.3	14.2	60.9	58.7	1	94.2	20632	13781	0.02
Walter et al, unpublished	Walter 2020	Old_D3_5_B	10x Genomics v3	D3.5	3.5	notexin	20mo	20	FALSE	TRUE	cells	Diss. (Whole Muscle)	Tibialis Anterior	C57BL/6J	F	1		NextSeq 500	3616	67365	3539	243593946	97.8	48	95.9	86.7	94.9	86	79.2	4.1	13.9	61.1	58.9	1	94.5	20596	15336	0.018
Walter et al, unpublished	Walter 2020	Old_D5_A	10x Genomics v3	D5	5	notexin	20mo	20	FALSE	TRUE	cells	Diss. (Whole Muscle)	Tibialis Anterior	C57BL/6J	F	1		NextSeq 500	6732	31101	2119	209372090	97.5	38.3	97	88.1	96.1	78	71.7	4.8	13.5	53.4	51.6	0.8	85.7	20908	6740	0.037
Walter et al, unpublished	Walter 2020	Old_D5_B	10x Genomics v3	D5	5	notexin	20mo	20	FALSE	TRUE	cells	Diss. (Whole Muscle)	Tibialis Anterior	C57BL/6J	F	1		NextSeq 500	11124	20921	1809	232733532	97.6	33.1	96.5	86.9	95.7	86.9	80.5	5.8	18.9	55.8	53.9	1	86.7	21272	4762	0.062
Walter et al, unpublished	Walter 2020	Old_D5_C	10x Genomics v3	D5	5	notexin	20mo	20	FALSE	TRUE	cells	Diss. (Whole Muscle)	Tibialis Anterior	C57BL/6J	F	1		NextSeq 500	3796	65848	1783	249961550	96.9	62.9	95.4	86.7	94.1	82	76.2	5.8	18.7	51.6	49.7	1.1	77.6	20998	5294	0.028
Walter et al, unpublished	Walter 2020	Old_D7_A	10x Genomics v3	D7	7	notexin	20mo	20	FALSE	TRUE	cells	Diss. (Whole Muscle)	Tibialis Anterior	C57BL/6J	F	1		NextSeq 500	8942	26064	1495	233069557	97.7	46.3	96.8	88.2	96.2	85.4	80.2	5.3	18.5	56.4	54.7	1	72.8	20928	3792	0.056
Walter et al, unpublished	Walter 2020	Old_D7_B	10x Genomics v3	D7	7	notexin	20mo	20	FALSE	TRUE	cells	Diss. (Whole Muscle)	Tibialis Anterior	C57BL/6J	F	1		NextSeq 500	6109	38144	1719	233027168	97.1	54	95.2	84.6	93.7	88.9	83.1	5.7	18.2	59.2	57.3	1.1	75.6	20901	4936	0.027
Walter et al, unpublished	Walter 2020	Old_D7_C	10x Genomics v3	D7	7	notexin	20mo	20	FALSE	TRUE	cells	Diss. (Whole Muscle)	Tibialis Anterior	C57BL/6J	F	1		NextSeq 500	3751	63103	1072	236702546	97.2	71.1	95.5	87.2	94.2	83.3	78.2	4.9	15.6	57.7	55.8	1.1	66.5	20297	4019	0.02
Walter et al, unpublished	Walter 2020	Old_D1_C	10x Genomics v3	D1	1	notexin	20mo	20	FALSE	TRUE	cells	Diss. (Whole Muscle)	Tibialis Anterior	C57BL/6J	F	1		NextSeq 500	5545	32843	2483	182115972	98.5	41.7	96	88.2	95.4	88.3	81.2	4.9	15.4	61	59.1	0.9	91.8	20090	7924	0.033
Walter et al, unpublished	Walter 2020	Old_D1_D	10x Genomics v3	D1	1	notexin	20mo	20	FALSE	TRUE	cells	Diss. (Whole Muscle)	Tibialis Anterior	C57BL/6J	F	1		NextSeq 500	4718	41147	2535	194135475	98.5	51.6	96.1	88.3	95.4	86.5	79.8	4.2	14	61.6	59.8	0.8	85.9	19766	7990	0.013
Walter et al, unpublished	Walter 2020	Old_D3_5_C	10x Genomics v3	D3.5	3.5	notexin	20mo	20	FALSE	TRUE	cells	Diss. (Whole Muscle)	Tibialis Anterior	C57BL/6J	F	1		NextSeq 500	9124	30251	2607	276014267	98.2	33.5	96.1	88.5	95.4	87.3	80.5	4.1	15.6	60.8	58.8	0.8	94.8	21194	8483	0.047
Walter et al, unpublished	Walter 2020	Old_D3_5_D	10x Genomics v3	D3.5	3.5	notexin	20mo	20	FALSE	TRUE	cells	Diss. (Whole Muscle)	Tibialis Anterior	C57BL/6J	F	1		NextSeq 500	6077	34070	2678	207044802	98.5	37	96.1	88.7	95.4	86.2	79.2	3.8	13.9	61.5	59.6	0.8	94.7	20663	9678	0.033
Tabula Muris Senis, Nature, 2020	Tabula Muris Senis 2020	MACA_18m_F_MUSCLE_50	10x Genomics v2	D0	0	NA	18mo	18	FALSE	TRUE	cells	Diss. (Whole Muscle)	Hindlimb Muscles	C57BL/6JN	F	1		NovaSeq 6000	2085	121894	NA	254149968	98.2	94.7	96.5	95	97.7	93.3	88.6	5.3	16.3	66.9	64.1	1.3	91.5	16933	1988	0.007
Tabula Muris Senis, Nature, 2020	Tabula Muris Senis 2020	MACA_18m_F_MUSCLE_51	10x Genomics v2	D0	0	NA	18mo	18	FALSE	TRUE	cells	Diss. (Whole Muscle)	Hindlimb Muscles	C57BL/6JN	F	1		NovaSeq 6000	1205	184506	1022	222330438	98.1	95.6	96.4	94.9	97.7	93.1	88.2	5.1	16	67.1	64.2	1.3	91.4	16454	2286	0.009
Tabula Muris Senis, Nature, 2020	Tabula Muris Senis 2020	MACA_18m_M_MUSCLE_52	10x Genomics v2	D0	0	NA	18mo	18	FALSE	TRUE	cells	Diss. (Whole Muscle)	Hindlimb Muscles	C57BL/6JN	M	1		NovaSeq 6000	4698	30176	1049	141769371	97.8	79.2	69.8	91.2	95.7	92.9	88.2	3.6	10.9	73.6	71	1.1	93.6	17554	2584	0.025
Tabula Muris Senis, Nature, 2020	Tabula Muris Senis 2020	MACA_18m_M_MUSCLE_53	10x Genomics v2	D0	0	NA	18mo	18	FALSE	TRUE	cells	Diss. (Whole Muscle)	Hindlimb Muscles	C57BL/6JN	M	1		NovaSeq 6000	3057	43151	1297	131913570	97.9	81.4	69.9	91.3	95.7	93.3	88.5	3.5	10.4	74.6	72	1.1	92.8	17307	3718	0.021
Tabula Muris Senis, Nature, 2020	Tabula Muris Senis 2020	MACA_21m_F_MUSCLE_54	10x Genomics v2	D0	0	NA	21mo	21	FALSE	TRUE	cells	Diss. (Whole Muscle)	Hindlimb Muscles	C57BL/6JN	F	1		NovaSeq 6000	2509	91807	1395	230345569	97.9	89.4	80.2	91.5	96.7	92.5	88.2	4.8	15.4	68	65.3	1.1	93.4	17499	4055	0.017
Tabula Muris Senis, Nature, 2020	Tabula Muris Senis 2020	MACA_21m_F_MUSCLE_55	10x Genomics v2	D0	0	NA	21mo	21	FALSE	TRUE	cells	Diss. (Whole Muscle)	Hindlimb Muscles	C57BL/6JN	F	1		NovaSeq 6000	2950	105449	1351	311077318	97.9	91	80.2	91.6	96.7	92.6	88.5	4.6	15.5	68.4	65.8	1.1	93.2	17810	3629	0.021
Tabula Muris Senis, Nature, 2020	Tabula Muris Senis 2020	MACA_24m_M_MUSCLE_58	10x Genomics v2	D0	0	NA	24mo	24	FALSE	TRUE	cells	Diss. (Whole Muscle)	Hindlimb Muscles	C57BL/6JN	M	1		NovaSeq 6000	2956	67028	1251	198135447	97.5	87	94.9	91.3	94.9	93.8	89.7	4.4	16.4	68.9	66.1	1.2	91.7	17719	3353	0.023
Tabula Muris Senis, Nature, 2020	Tabula Muris Senis 2020	MACA_24m_M_MUSCLE_59	10x Genomics v2	D0	0	NA	24mo	24	FALSE	TRUE	cells	Diss. (Whole Muscle)	Hindlimb Muscles	C57BL/6JN	M	1		NovaSeq 6000	2920	92788	1372	270943468	97.5	88.7	94.9	91	95	93.4	89.2	4.3	16.3	68.6	66	1.1	90.5	17911	3798	0.035
Tabula Muris Senis, Nature, 2020	Tabula Muris Senis 2020	MACA_24m_M_MUSCLE_60	10x Genomics v2	D0	0	NA	24mo	24	FALSE	TRUE	cells	Diss. (Whole Muscle)	Hindlimb Muscles	C57BL/6JN	M	1		NovaSeq 6000	2969	78343	1145	232601396	98.1	88.8	96.3	91.9	96	93.9	89.4	4.9	17.7	66.8	64.1	1.1	91.6	17788	3061	0.03
Tabula Muris Senis, Nature, 2020	Tabula Muris Senis 2020	MACA_24m_M_MUSCLE_61	10x Genomics v2	D0	0	NA	24mo	24	FALSE	TRUE	cells	Diss. (Whole Muscle)	Hindlimb Muscles	C57BL/6JN	M	1		NovaSeq 6000	2839	77429	1278	219822223	98.1	87.5	96	91.8	95.8	93.9	88.6	4.7	17.8	66.1	63.5	1.1	92	17775	3344	0.03
Li et al, The EMBO Journal, 2019	Li 2019	Pax7Hi	10x Genomics v2	D0	0	NA	3mo	3	TRUE	FALSE	cells	FACS (MuSCs)	TA + Soleus	C56BL/6J:Pax7-nGFP Tg	F	1	SRR9715805; SRR9715806; SRR9715807; SRR9715808	NovaSeq 6000	1494	306856	1237	458443291	97.4	97.3	97.5	82.6	97.5	93.3	88.7	4.2	15	69.5	66.1	0.9	76.9	15158	3472	0.075
Li et al, The EMBO Journal, 2019	Li 2019	Pax7Mi	10x Genomics v2	D0	0	NA	3mo	3	TRUE	FALSE	cells	FACS (MuSCs)	TA + Soleus	C56BL/6J:Pax7-nGFP Tg	F	1	SRR9715810; SRR9715811; SRR9715812; SRR9715813; SRR9715814; SRR9715815; SRR9715816	NovaSeq 6000	6048	132404	1102	800784514	97.2	95	97.4	81.9	97.3	92.9	88.5	4.4	16.9	67.2	63.7	1.1	81.2	16955	2921	0.107
Li et al, The EMBO Journal, 2019	Li 2019	Pax7Lo	10x Genomics v2	D0	0	NA	3mo	3	TRUE	FALSE	cells	FACS (MuSCs)	TA + Soleus	C56BL/6J:Pax7-nGFP Tg	F	1	SRR9715817; SRR9715818; SRR9715819; SRR9715820; SRR9715821; SRR9715822; SRR9715823; SRR9715824	NovaSeq 6000	3029	295062	1295	893743904	97	97.4	97.5	84.5	97.5	93.6	89.7	4.7	18.1	66.8	63.3	1.1	95	15120	3642	NA
Jin et al, JCI Insights, 2018	Jin 2018	N_plus_CTX_Rep1	10x Genomics v2	D4	4	cardiotoxin	3mo	3	TRUE	FALSE	cells	FACS (Macro.)	Hindlimb Muscles	C57BL/6	F	1	SRR6998056	HiSeq 2500	6732	46518	2279	313162529	98.2	69.7	97.3	89	97.8	96.9	93.2	3.3	13.9	75.9	72.9	1.1	97.3	16727	8511	NA
Jin et al, JCI Insights, 2018	Jin 2018	N_plus_CTX_Rep2	10x Genomics v2	D4	4	cardiotoxin	3mo	3	TRUE	FALSE	cells	FACS (Macro.)	Hindlimb Muscles	C57BL/6	F	1	SRR6998057	HiSeq 2500	1676	54467	1969	91287325	98.3	77.8	97.4	87.9	97.9	93	87.8	4.8	14.2	68.8	65.6	1.3	97.3	14321	6313	0.045
Rubenstein et al, Sci Rep, 2020	Rubenstein 2020	Rubenstein_quads	10x Genomics v3	D0	0	NA	3.5mo	3.5	TRUE	TRUE	cells	FACS (Whole Muscle)	Quadriceps	C57BL/6J	M	5	SRR10257731	NextSeq 500	5153	60736	2983	312976070	97.5	71.2	94.6	90.2	94.2	94.5	92.1	4	25.4	62.7	59.6	1.1	95	18868	9338	0.008
Rubenstein et al, Sci Rep, 2020	Rubenstein 2020	Rubenstein_diaph	10x Genomics v3	D0	0	NA	3.5mo	3.5	TRUE	TRUE	cells	FACS (Whole Muscle)	Diaphragm	C57BL/6J	M	5	SRR10257732	NextSeq 500	2503	147664	3383	369603904	97.6	85.7	94.6	90.5	94.2	95.2	92.7	4.8	25.1	62.9	59.7	1.2	95.2	18054	11739	0.005
Kimmel et al, Development, 2020	Kimmel 2020	Y1_LRC_Q	10x Genomics v2	D0	0	NA	3mo	3	TRUE	FALSE	cells	FACS (MuSCs)	Hindlimb Muscles	C57Bl/6; H2B-GFP +/-; rtTA +/-	M	0.5	SRR10874104, SRR10874105	NovaSeq 6000	2298	48119	NA	110577683	94.6	85.2	96.1	88.9	96.1	88.2	82.8	5.1	19.2	58.5	55.6	1.4	84.9	15316	2573	NA
Kimmel et al, Development, 2020	Kimmel 2020	Y1_LRC_A	10x Genomics v2	18hrs Culture	0	NA	3mo	3	TRUE	FALSE	cells	FACS (MuSCs)	Hindlimb Muscles	C57Bl/6; H2B-GFP +/-; rtTA +/-	M	0.5	SRR10874106, SRR10874107	NovaSeq 6000	2300	46603	NA	107188836	94	84.4	96	88.6	95.9	87.8	82.2	5.1	19.1	58	55.1	1.4	84.5	15300	2564	NA
Kimmel et al, Development, 2020	Kimmel 2020	Y2_LRC_Q	10x Genomics v2	D0	0	NA	3mo	3	TRUE	FALSE	cells	FACS (MuSCs)	Hindlimb Muscles	C57Bl/6; H2B-GFP +/-; rtTA +/-	M	0.5	SRR10874108, SRR10874109	NovaSeq 6000	2178	112934	2365	245971113	97.7	85.1	96.1	89.9	96.1	90.8	84.6	3.4	8.1	73.1	70.4	0.8	83.1	15923	7913	0.287
Kimmel et al, Development, 2020	Kimmel 2020	Y2_LRC_A	10x Genomics v2	18hrs Culture	0	NA	3mo	3	TRUE	FALSE	cells	FACS (MuSCs)	Hindlimb Muscles	C57Bl/6; H2B-GFP +/-; rtTA +/-	M	0.5	SRR10874110, SRR10874111	NovaSeq 6000	2246	106774	2322	239816173	97.6	84.5	96	89.7	95.9	90.6	84.4	3.4	8.1	72.8	70.2	0.8	82.9	15947	7681	0.145
Kimmel et al, Development, 2020	Kimmel 2020	Y1_nonLRC_Q	10x Genomics v2	D0	0	NA	3mo	3	TRUE	FALSE	cells	FACS (MuSCs)	Hindlimb Muscles	C57Bl/6; H2B-GFP +/-; rtTA +/-	M	0.5	SRR10874112, SRR10874113	NovaSeq 6000	1520	53621	1050	81504749	92.8	85.8	95.9	88.2	95.9	87.1	81.8	4.9	19.1	57.8	54.9	1.3	92.6	14001	2892	NA
Kimmel et al, Development, 2020	Kimmel 2020	Y1_nonLRC_A	10x Genomics v2	18hrs Culture	0	NA	3mo	3	TRUE	FALSE	cells	FACS (MuSCs)	Hindlimb Muscles	C57Bl/6; H2B-GFP +/-; rtTA +/-	M	0.5	SRR10874114, SRR10874115	NovaSeq 6000	1517	52356	1051	79425266	91.8	84.9	95.8	87.8	95.7	86.5	80.9	5	19	57	54.2	1.3	92.1	14008	2891	NA
Kimmel et al, Development, 2020	Kimmel 2020	Y2_nonLRC_Q	10x Genomics v2	D0	0	NA	3mo	3	TRUE	FALSE	cells	FACS (MuSCs)	Hindlimb Muscles	C57Bl/6; H2B-GFP +/-; rtTA +/-	M	0.5	SRR10874116, SRR10874117	NovaSeq 6000	1607	187908	2973	301969417	97.8	89	96.1	91.2	96.2	91.6	85.6	2.7	7.3	75.6	73	0.8	93.3	15325	10934	NA
Kimmel et al, Development, 2020	Kimmel 2020	Y2_nonLRC_A	10x Genomics v2	18hrs Culture	0	NA	3mo	3	TRUE	FALSE	cells	FACS (MuSCs)	Hindlimb Muscles	C57Bl/6; H2B-GFP +/-; rtTA +/-	M	0.5	SRR10874118, SRR10874119	NovaSeq 6000	1525	6393	1299	9750795	97.8	24.3	95.8	90.1	95.8	91.4	85.4	2.7	7.3	75.5	72.9	0.8	92.9	12961	2859	NA
Kimmel et al, Development, 2020	Kimmel 2020	A1_LRC_Q	10x Genomics v2	D0	0	NA	20mo	20	TRUE	FALSE	cells	FACS (MuSCs)	Hindlimb Muscles	C57Bl/6; H2B-GFP +/-; rtTA +/-	M	0.5	SRR10874120, SRR10874121	NovaSeq 6000	2245	34466	NA	77377830	93	80.6	96.1	88.8	96	87.7	82.2	5.3	18.3	58.5	55.7	1.3	89.1	14964	2592	NA
Kimmel et al, Development, 2020	Kimmel 2020	A1_LRC_A	10x Genomics v2	18hrs Culture	0	NA	20mo	20	TRUE	FALSE	cells	FACS (MuSCs)	Hindlimb Muscles	C57Bl/6; H2B-GFP +/-; rtTA +/-	M	0.5	SRR10874122, SRR10874123	NovaSeq 6000	2244	33639	NA	75486616	92.1	79.6	95.9	88.4	95.8	87.2	81.4	5.3	18.2	57.8	55	1.3	88.6	15019	2577	NA
Kimmel et al, Development, 2020	Kimmel 2020	A2_LRC_Q	10x Genomics v2	D0	0	NA	20mo	20	TRUE	FALSE	cells	FACS (MuSCs)	Hindlimb Muscles	C57Bl/6; H2B-GFP +/-; rtTA +/-	M	0.5	SRR10874124, SRR10874125	NovaSeq 6000	2501	109282	1885	273316735	97.7	87.2	96.1	91.2	96.1	91.7	85.6	3.5	7.2	74.9	72.2	0.8	65	15792	5469	0.244
Kimmel et al, Development, 2020	Kimmel 2020	A2_LRC_A	10x Genomics v2	18hrs Culture	0	NA	20mo	20	TRUE	FALSE	cells	FACS (MuSCs)	Hindlimb Muscles	C57Bl/6; H2B-GFP +/-; rtTA +/-	M	0.5	SRR10874126, SRR10874127	NovaSeq 6000	2575	102716	1844	264495614	97.7	86.6	96	90.9	95.9	91.6	85.4	3.5	7.2	74.7	72.1	0.8	64.9	15808	5286	0.223
Kimmel et al, Development, 2020	Kimmel 2020	A1_nonLRC_Q	10x Genomics v2	D0	0	NA	20mo	20	TRUE	FALSE	cells	FACS (MuSCs)	Hindlimb Muscles	C57Bl/6; H2B-GFP +/-; rtTA +/-	M	0.5	SRR10874128, SRR10874129	NovaSeq 6000	1527	59568	1113	90961433	92.8	85.7	96.1	88.7	96.1	87.4	82.2	4.9	19.3	57.9	55.1	1.3	91.2	14357	3116	NA
Kimmel et al, Development, 2020	Kimmel 2020	A1_nonLRC_A	10x Genomics v2	18hrs Culture	0	NA	20mo	20	TRUE	FALSE	cells	FACS (MuSCs)	Hindlimb Muscles	C57Bl/6; H2B-GFP +/-; rtTA +/-	M	0.5	SRR10874130, SRR10874131	NovaSeq 6000	1529	58108	1111	88848081	91.9	84.8	96	88.3	95.9	86.9	81.4	5	19.2	57.2	54.5	1.3	90.7	14370	3109	NA
Kimmel et al, Development, 2020	Kimmel 2020	A2_nonLRC_Q	10x Genomics v2	D0	0	NA	20mo	20	TRUE	FALSE	cells	FACS (MuSCs)	Hindlimb Muscles	C57Bl/6; H2B-GFP +/-; rtTA +/-	M	0.5	SRR10874132, SRR10874133	NovaSeq 6000	2181	126524	2359	275950507	97.9	86.9	96.2	91.2	96.1	91.9	85.5	3	6.9	75.6	72.9	0.7	70.1	15606	7535	0.026
Kimmel et al, Development, 2020	Kimmel 2020	A2_nonLRC_A	10x Genomics v2	18hrs Culture	0	NA	20mo	20	TRUE	FALSE	cells	FACS (MuSCs)	Hindlimb Muscles	C57Bl/6; H2B-GFP +/-; rtTA +/-	M	0.5	SRR10874134, SRR10874135	NovaSeq 6000	2290	117071	2289	268093181	97.8	86.3	96	91	95.9	91.8	85.4	3.1	6.9	75.4	72.8	0.7	70	15589	7233	0.023
Verma & Asakura, unpublished, 2019	Verma 2019	NoInjury	10x Genomics v2	D0	0	NA	2mo	2	TRUE	FALSE	cells	FACS (MuSCs/Endo)	Hindlimb Muscles	Pax7tdT:Flk1GFP	M	1	SRR8832578	HiSeq 2500	1027	256140	1168	263056727	97.9	95.1	96	78.4	96.9	92.2	87.2	4.6	17.6	65	62.5	1.2	88.3	15675	3258	0.059
Verma & Asakura, unpublished, 2019	Verma 2019	3dCTX	10x Genomics v2	D3	3	cardiotoxin	2mo	2	TRUE	FALSE	cells	FACS (MuSCs/Endo)	Hindlimb Muscles	Pax7tdT:Flk1GFP	M	1	SRR8832579	HiSeq 2500	1362	176564	2051	240480350	96.5	82.3	96	83.7	96.9	92.7	86.1	3.6	7.4	75	71.9	1.2	63.7	17398	5722	0.156
Stepien et al, J Immunol, 2020	Stepien 2020	D0_IR1	10x Genomics v2	D0	0	NA	2mo	2	FALSE	TRUE	cells	Diss. (Whole Muscle)	Tibialis Anterior	C57BL/6J	F	4	SRR11007782	HiSeq 4000	1593	146415	1389	233240289	98.3	92.1	97.9	83.3	98.1	92.8	88.1	2.2	8.5	77.3	74.7	0.8	51.9	16122	3042	0.063
Stepien et al, J Immunol, 2020	Stepien 2020	D0_IR2	10x Genomics v2	D0	0	NA	2mo	2	FALSE	TRUE	cells	Diss. (Whole Muscle)	Tibialis Anterior	C57BL/6J	F	4	SRR11007783	HiSeq 4000	1901	116432	1359	221337613	98.3	90.8	97.9	82.4	98.1	92.4	87.7	2.4	9.2	76	73.4	0.8	55.4	16364	2966	0.064
Stepien et al, J Immunol, 2020	Stepien 2020	D3_IR1	10x Genomics v2	D3	3	cardiotoxin	2mo	2	FALSE	TRUE	cells	Diss. (Whole Muscle)	Tibialis Anterior	C57BL/6J	M	2	SRR10969329	HiSeq 4000	3452	62591	2942	216066518	98.3	63.3	97.7	76.3	97.9	91.2	87.4	2.2	6.6	78.6	75.7	0.9	93.4	17839	13829	0.019
Stepien et al, J Immunol, 2020	Stepien 2020	D3_IR2	10x Genomics v2	D3	3	cardiotoxin	2mo	2	FALSE	TRUE	cells	Diss. (Whole Muscle)	Tibialis Anterior	C57BL/6J	M	2	SRR10969330	HiSeq 4000	1907	95945	2960	182967616	98.3	73.7	97.8	78.1	98	91.6	87.2	2.5	6.9	77.8	75	0.8	93.8	17367	14174	0.014
Stepien et al, J Immunol, 2020	Stepien 2020	D3_IR3	10x Genomics v2	D3	3	cardiotoxin	2mo	2	FALSE	TRUE	cells	Diss. (Whole Muscle)	Tibialis Anterior	C57BL/6J	M	2	SRR10969331	HiSeq 4000	3067	66693	2734	204547874	98.3	68.4	97.7	78	97.9	91.5	87.3	2.5	7.1	77.7	74.8	0.8	94.7	17674	12147	0.016
Oprescu et al, iScience, 2020	Oprescu 2020	oprescu_D0_5	10x Genomics v3	D0.5	0.5	cardiotoxin	3mo	3	TRUE	TRUE	cells	FACS (Whole Muscle)	Tibialis Anterior	C5Bl6/N	M	3	SRR10275413	NovaSeq 6000	5812	50984	2747	296321876	97.9	66.5	95.2	91.1	94.4	96.2	94	4.4	22.7	66.9	63.1	1.2	90	19045	9256	0.014
Oprescu et al, iScience, 2020	Oprescu 2020	oprescu_D2	10x Genomics v3	D2	2	cardiotoxin	3mo	3	TRUE	TRUE	cells	FACS (Whole Muscle)	Tibialis Anterior	C5Bl6/N	M	3	SRR10275414	NovaSeq 6000	3608	92346	2256	333185326	96.8	71.9	95.2	90.5	94.4	94.1	91.3	6.6	29	55.8	51.1	2	88.2	17639	8508	0.009
Oprescu et al, iScience, 2020	Oprescu 2020	oprescu_D3_5	10x Genomics v3	D3.5	3.5	cardiotoxin	3mo	3	TRUE	TRUE	cells	FACS (Whole Muscle)	Tibialis Anterior	C5Bl6/N	M	3	SRR10275415	NovaSeq 6000	8925	33081	2463	295253495	97.7	38.9	95.3	91.1	94.4	94.6	91.4	5.2	21.1	65.2	61.2	1.1	97.4	18861	8533	0.008
Oprescu et al, iScience, 2020	Oprescu 2020	oprescu_D5	10x Genomics v3	D5	5	cardiotoxin	3mo	3	TRUE	TRUE	cells	FACS (Whole Muscle)	Tibialis Anterior	C5Bl6/N	M	3	SRR10275416	NovaSeq 6000	11400	23846	2138	271849553	97.1	34.3	95.2	91.1	94.4	95.7	92.9	4.3	25.1	63.5	59.9	1.2	92.6	19413	6974	0.024
Oprescu et al, iScience, 2020	Oprescu 2020	oprescu_D10	10x Genomics v3	D10	10	cardiotoxin	3mo	3	TRUE	TRUE	cells	FACS (Whole Muscle)	Tibialis Anterior	C5Bl6/N	M	3	SRR10275417	NovaSeq 6000	9695	29791	2482	288831077	97.6	32.8	95.2	91.4	94.3	94.8	91.5	5.3	24.2	62	58.2	1.2	96.5	19711	8696	0.017
Oprescu et al, iScience, 2020	Oprescu 2020	oprescu_D21	10x Genomics v3	D21	21	cardiotoxin	3mo	3	TRUE	TRUE	cells	FACS (Whole Muscle)	Tibialis Anterior	C5Bl6/N	M	3	SRR10275418	NovaSeq 6000	6542	45019	2544	294517873	97.7	54.9	95.3	90.9	94.5	95.5	93.3	5.1	31	57.2	53.7	1.3	92.4	19650	9068	0.016
Oprescu et al, iScience, 2020	Oprescu 2020	oprescu_D0	10x Genomics v3	D0	0	cardiotoxin	3mo	3	TRUE	TRUE	cells	FACS (Whole Muscle)	Tibialis Anterior	C5Bl6/N	M	3	SRR10275419	NovaSeq 6000	9695	30435	1826	295070709	97.5	59.8	95.3	90.8	94.5	95.4	93.2	5.8	32.4	55	51.1	1.6	91.5	19602	5019	0.013
Kalucka et al, Cell, 2020	Kalucka 2020	kalucka_edl	10x Genomics v2	D0	0	NA	2mo	2	TRUE	FALSE	cells	FACS (Endo.)	EDL	C57BL6/J	M	8	NA	HiSeq 4000	1280	210280	1043	269159432	97.2	97.7	98.4	88.6	98.7	94.8	90.1	4	16.7	69.5	66.6	1.1	86.7	13441	1922	NA
Kalucka et al, Cell, 2020	Kalucka 2020	kalucka_soleus	10x Genomics v2	D0	0	NA	2mo	2	TRUE	FALSE	cells	FACS (Endo.)	Soleus	C57BL6/J	M	8	NA	HiSeq 4000	2564	105245	1336	269848594	97.1	94.5	98.4	87.6	98.6	95	90.6	4	17.9	68.7	65.9	1.1	88.4	14790	2621	NA
Petrany et al, bioRxiv, 2020	Petrany 2020	WT_TA_24mo	10x Genomics v3	D0	0	NA	24mo	24	TRUE	TRUE	nuclei	Nuclei (Whole Muscle)	Tibialis Anterior	C57BL/6	M	1	SRR11336245, SRR11336246	NovaSeq 6000	9562	45406	663	434172871	96.1	67.3	96.3	93.9	96	85.6	83.1	8.1	49.3	25.7	23.9	0.8	60.5	17791	1520	0.055
Petrany et al, bioRxiv, 2020	Petrany 2020	WT_TA_5mo	10x Genomics v3	D0	0	NA	5mo	5	TRUE	TRUE	nuclei	Nuclei (Whole Muscle)	Tibialis Anterior	C57BL/6	M	1	SRR11336247, SRR11336248	NovaSeq 6000	8197	51148	677	419264392	95.9	74.5	96	93.1	95.7	82	78.9	7.7	41.5	29.7	28	0.6	69.2	16949	1438	0.228
Petrany et al, bioRxiv, 2020	Petrany 2020	WT_soleus_5mo	10x Genomics v3	D0	0	NA	5mo	5	TRUE	TRUE	nuclei	Nuclei (Whole Muscle)	Soleus	C57BL/6	M	4	SRR11336255, SRR11336256	NovaSeq 6000	4314	82616	768	356409209	95.9	78.6	94.3	92.3	94.1	88.4	85.9	9.3	49.7	26.9	25.1	0.8	58.9	17950	1538	0.193
Petrany et al, bioRxiv, 2020	Petrany 2020	WT_TA_P21	10x Genomics v3	D0	0	NA	0.75mo	0.75	TRUE	TRUE	nuclei	Nuclei (Whole Muscle)	Tibialis Anterior	C57BL/6	M	4	SRR11336253, SRR11336254	NovaSeq 6000	9567	45279	614	433191955	96.7	71.7	96.3	93.5	96.1	87.4	84.8	7.3	49	28.5	26.8	0.7	62.6	17881	1443	0.055
Petrany et al, bioRxiv, 2020	Petrany 2020	WT_TA_P10	10x Genomics v3	D0	0	NA	0.3mo	0.3	TRUE	TRUE	nuclei	Nuclei (Whole Muscle)	Tibialis Anterior	C57BL/6	M	2	SRR11336251, SRR11336252	NovaSeq 6000	8617	117651	986	1013802046	96.2	77.6	96.2	92.7	96	84.5	82.2	7.9	48.5	25.8	24.1	0.8	63.1	19376	2061	0.361
Petrany et al, bioRxiv, 2020	Petrany 2020	WT_TA_30mo	10x Genomics v3	D0	0	NA	30mo	30	TRUE	TRUE	nuclei	Nuclei (Whole Muscle)	Tibialis Anterior	C57BL/6	M	1	SRR11336249, SRR11336250	NovaSeq 6000	7544	62879	682	474364363	95.4	68.2	95.6	94.3	94.7	85.7	82.7	7.7	47.7	27.2	25.5	0.7	51.1	17386	1489	0.34
